# Transcriptomic plasticity in hybrid schistosomes can contribute to their zoonotic potential

**DOI:** 10.1101/2024.12.16.628740

**Authors:** Nelia Luviano Aparicio, Eglantine Mathieu-Bégné, Julien Kincaid-Smith, Olivier Rey, Marion Picard, Cristian Chaparro, Jean-François Allienne, Anne Rognon, Bruno Polack, Isabelle Vallée, Myriam Thomas, Jean-Jacques Fontaine, Jérôme Boissier, Eve Toulza

## Abstract

Hybrids between *Schistosoma haematobium* and *S. bovis* are linked to both human and animal infections, highlighting the complex interspecies interactions that contribute to the spread of schistosomiasis. Additionally, *S. bovis* can infect multiple ruminant hosts, facilitating cross-species transmission and increasing the risk of zoonotic outbreaks. In this study, we investigated transcriptomic plasticity as a potential mechanism enabling hybrid schistosomes to adapt to alternative definitive hosts. We focused on two contexts: 1) introgressed *S*.

*haematobium × S. bovis* hybrids, which demonstrated higher virulence in sheep compared to parental *S. bovis*, and 2) *S. bovis* infecting different host species. Our analysis uncovered 366 differentially expressed genes (DEGs), representing 4% of the total protein-coding genes, between introgressed hybrids and parental *S. bovis* in sheep. We also identified transcriptomic changes in *S. bovis* across different mammalian hosts (hamster and sheep), with around 30% of the total genes differentially expressed, demonstrating that *S. bovis* parasites display a high transcriptomic plasticity, allowing them to infect different definitive hosts. Shared enriched biological processes during introgression and host change include nuclear-transcribed mRNA catabolic processes, inner mitochondrial membrane organization, microtubule-based movement, response to endoplasmic reticulum stress, and sensory perception. These findings suggest that transcriptomic plasticity in *S. bovis* and hybrid worms enhance their ability to adapt and infect diverse host species, potentially increasing their zoonotic potential. This raises concerns for schistosomiasis epidemiology, as this plasticity could expand the parasite’s transmission capacity and complicate control efforts.
