## Supplementary file 1 for "Transcriptomic plasticity in hybrid schistosomes can contribute to their zoonotic potential"

### Sheet: Table S1
Table S1. Number of raw reads after sequencing, reads after quality trimming, reads mapped uniquely to the reference genome of S. haematobium and percentage of mapped reads.
sample	raw reads	reads after trimming	reads mapped	mapped reads%
m_Sb_1	28568556	28554788	24138122	84.5
m_Sb_2	29060070	29052505	24877700	85.6
m_Sb_3	27324687	27323311	22610537	82.7
m_F1_1	29061936	29047309	24905775	85.74
m_F1_2	26897958	26896589	23070754	85.78
m_F1_3	28135857	28123683	23872868	84.89
m_F1b_1	24328355	24320462	20840416	85.69
m_F1b_2	26008410	26000895	22109448	85.03
m_F1b_3	26208920	26182076	20554039	78.5
m_mF1_fSb_1	27368028	27359982	23440762	85.68
m_mF1_fSb_2	27844341	27838418	23702295	85.14
m_mF1_fSb_3	23819066	23814382	20336198	85.39
m_mF1_fSh_1	27678294	27448674	23085223	83.41
m_mF1_fSh_2	29951794	23857525	25177129	84.06
m_mF1_fSh_3	28144436	28080886	23693235	84.37
m_mF1b_fSh_1	34496510	27440385	23311131	84.95
m_mF1b_fSh_2	29946857	23847412	19316364	81
m_mF1b_fSh_3	28136459	27036749	23775391	84.5
f_Sb_1	28657177	25218293	23655955	82.5
f_Sb_2	28659093	28657177	23655955	82.5
f_Sb_3	31237418	31225626	25839643	82.75
f_F1_1	24196320	24189980	19940115	82.43
f_F1_2	28334675	28327918	23292917	82.23
f_F1_3	23118665	23113689	18814758	81.4
f_F1b_1	28334500	26950224	22423485	83.2
f_F1b_2	26278006	25593752	21597332	84.39
f_F1b_3	25420799	25414645	20797530	81.83
f_mF1_fSb_1	27697194	27695589	22935503	82.81
f_mF1_fSb_2	25725368	25718926	21331397	82.94
f_mF1_fSb_3	26477525	26473151	21738720	82.12
hamster_m_Sb_1	26 012 418	25992626	16849928	64.83
hamster_m_Sb_2	25 121 738	25102947	21000909	83.66
hamster_m_Sb_3	34 734 398	34705550	29516306	85.05
hamster_f_Sb_1	29 923 046	29901443	23952243	80.1
hamster_f_Sb_2	32 310 467	32288314	26134132	80.94
hamster_f_Sb_3	33 423 222	33397019	27850053	83.39
	2.75706e+07	2.72831e+07	2.28929e+07	82.9444
